# PPIFold: a tool for analysis of Protein-Protein Interaction from AlphaPullDown

**DOI:** 10.1101/2025.01.08.631489

**Authors:** Quentin Rouger, Emmanuel Giudice, Damien F. Meyer, Kévin Macé

**Affiliations:** Univ. Rennes, CNRS, Institut de Génétique et Développement de Rennes (IGDR) - UMR6290, 35000 Rennes, France; CIRAD, UMR ASTRE, 97170 Petit-Bourg, Guadeloupe, France; ASTRE, University Montpellier, CIRAD, INRAE, Montpellier, France

## Abstract

Protein structure and protein-protein interaction (PPI) predictions based on coevolution have transformed structural biology, but managing pre-processing and post-processing can be complex and time-consuming, making these tools less accessible. Here, we introduce PPIFold, a pipeline built on the AlphaPulldown Python package, designed to automate file handling and streamline the generation of outputs, facilitating the interpretation of PPI prediction results. The pipeline was validated on the bacterial Type 4 Secretion System nanomachine, demonstrating its effectiveness in simplifying PPI analysis and enhancing accessibility for researchers.
