## Supplementary Data 1 for "PPIFold: a tool for analysis of Protein-Protein Interaction from AlphaPullDown"

jobs	interface	Num_intf_residues	Polar	Hydrophobhic	Charged	contact_pairs	sc	hb	sb	int_solv_en	int_area	pi_score	iptm_ptm	iptm	mpDockQ/pDockQ	iQ-score
O50334_and_O50336	C_B	32	0.281	0.375	0.219	40	0.71	15	6	-12.14	1313.14	2.4	0.7760897791	0.8327372	0.4723946634	75.70548385
O50336_and_O50337	C_B	40	0.25	0.5	0.15	48	0.714	15	10	-12.51	1680.94	1.92	0.7754121136	0.8092308	0.6301556332	76.76779286
O50329_and_O50330	C_B	64	0.313	0.375	0.188	78	0.66	26	11	-20.1	2586.79	1.34	0.8814792747	0.8826242	0.6699430944	76.73278514
O50330_and_O50338	C_B	31	0.323	0.452	0	30	0.644	9	5	-10.81	923.5	02.07	0.723181946	0.718799	0.4304211225	70.34953692
O50328_and_O50333	C_B	27	0.148	0.667	0.037	27	0.655	3	0	-24.6	1021.19	1.38	0.7651681022	0.7932277	0.3908357578	65.17441238
O50332_and_O50333	C_B	30	0.233	0.433	0.2	39	0.611	8	4	-14.72	1014.96	1.78	0.6548003766	0.6578844	0.1932750137	58.97838338
O50331_and_O50333	C_B	29	0.345	0.414	0.103	34	0.665	11	7	-9.18	1000.52	1.81	0.4529273802	0.43371558	0.227100265	54.16508791
Q6I6C7_and_O50328	C_B	21	0.238	0.571	0.048	26	0.584	10	1	-15.86	833.7	1.69	0.4582651955	0.4146858	0.1707509837	51.7221964
O50330_and_O50335	C_B	30	0.167	0.267	0.367	32	0.577	13	10	-11.43	1495.06	0.84	0.6443537903	0.6242548	0.3144925228	55.15322209
Q6I6C7_and_O50336	C_B	53	0.208	0.566	0.113	67	0.452	12	0	-15.8	1397.6	1.26	0.3423044174	0.32756633	0.2763372991	48.14100055
O50332_and_O50336	C_B	23	0.13	0.478	0.113	19	0.502	3	0	-14.53	841.54	0.74	0.5881227588	0.60568273	0.2035691103	49.3781325
O50335_and_O50337	C_B	31	0.29	0.516	0.032	23	0.51	8	2	-19.24	1449.23	0.77	0.4602123362	0.483041	0.2215806298	46.30930229
Q6I6C7_and_O50337	C_B	63	0.286	0.349	0.19	108	0.206	15	4	-27.78	1843.17	0.44	0.37149203	0.36297154	0.2196561026	41.08045158
O50332_and_O50335	C_B	19	0.211	0.474	0.211	19	0.509	8	2	-11.01	925.41	0.25	0.4275021582	0.39566153	0.1599708413	39.52533067
O50330_and_O50337	C_B	16	0.125	0.438	0.313	19	0.522	3	2	-5.88	622.49	0.27	0.3416264022	0.26953372	0.1179548669	35.84067001
Q6I6C7_and_O50334	C_B	41	0.341	0.268	0.195	55	0.271	12	5	-5.28	898	-0.63	0.32259263	0.2412508	0.332189417	34.85258688
Q6I6C7_and_O50331	C_B	63	0.302	0.302	0.222	84	0.287	12	4	-25.79	1950.53	-0.15	0.3053594389	0.27247962	0.09027182406	30.72825348
O50328_and_O50334	C_B	11	0.091	0.182	0.636	12	0.021	2	0	-0.6	344.58	-0.16	0.2121674399	0.13982676	0.0327247013	26.1300342
O50328_and_O50337	C_B	8	0.125	0.875	0	7	0.367	0	0	-16.65	553.45	-0.73	0.4155735293	0.4080835	0.04898017818	28.38528043
O50334_and_O50335	C_B	28	0.25	0.357	0.143	25	0.46	9	0	-7.28	909.1	-1.01	0.3949237328	0.35098678	0.1428136244	28.45151235
O50332_and_O50334	C_B	20	0.35	0.35	0.2	22	0.505	2	0	-6.96	492.78	-0.77	0.2428223966	0.17793399	0.06386560206	23.34512665
O50331_and_O50332	C_B	27	0.148	0.444	0.259	29	0.35	7	2	-10.57	1098.64	-0.91	0.3130278376	0.28197518	0.04632998035	23.86058245
Q6I6C7_and_O50332	C_B	38	0.395	0.316	0.158	42	0.141	3	3	-6.5	1154.83	-1.91	0.4135210298	0.36836776	0.2154358475	24.34399149
O50328_and_O50329	C_B	15	0.067	0.733	0.2	15	0.22	0	0	-20.72	816.44	-1.67	0.3381104831	0.31944335	0.05096956068	18.97278154
O50328_and_O50332	C_B	20	0.5	0.4	0.1	28	0.278	3	2	-7.07	710.15	-1.67	0.197050978	0.14338005	0.07117061144	15.34702791
